# Supergene control of chiral development in mirror-image flowers

**DOI:** 10.1101/2025.08.29.672924

**Authors:** Haoran Xue, Marco Saltini, Nicola Illing, Kelly Shepherd, Olivia Page-Macdonald, Oliver Marketos, Caroline Robertson, Anand Shankar, Sarah Süß, Christian Kappel, Saleh Alseekh, Eva E. Deinum, Robert A. Ingle, Michael Lenhard

## Abstract

How genes determine the left-versus right-handed development of chiral structures is a fascinating question. The reciprocal placement of female and male organs on opposite sides of the midline in mirror-image flowers limits selfing and promotes efficient cross-pollination. Here we identify the molecular and developmental basis of floral handedness in butterfly lilies. Female and male organs deflect by a combination of genetically controlled chirality and gravitropism, orienting left and right with respect to an external rather than internal reference axis. Coordinated organ placement is controlled by a hemizygous supergene containing two causal loci, *MIR156-R* and *YUCCA-R*, responsible for opposite female and male organ orientation, respectively. This genomic architecture results in differential placement of the supergene alleles on the pollinators and maintenance of the reproductive polymorphism.
