## Supplementary material for "Supergene control of chiral development in mirror-image flowers": Data S2

### Sheet: Figure S10A
contig1	contig2	blkID	startBp1	endBp1	startOrd1	endOrd1	nHits1	minBp2	maxBp2	minOrd2	maxOrd2	orientation
Wp.ptg000001l	Ba.h2tg000059l	Wp.ptg000001l_vs_Ba.h2tg000059l: 6	155553	402539	1	26	17	5342445	5533853	293	316	-
Wp.ptg000001l	Ba.h2tg000059l	Wp.ptg000001l_vs_Ba.h2tg000059l: 5	420544	710405	29	48	12	5158981	5338837	269	290	+
Wp.ptg000001l	Ba.h2tg000059l	Wp.ptg000001l_vs_Ba.h2tg000059l: 4	716127	5398170	50	240	64	3241497	5157672	92	267	-
Wp.ptg000001l	Ba.h2tg000059l	Wp.ptg000001l_vs_Ba.h2tg000059l: 2	23273529	27312678	314	407	23	1173034	3168300	21	84	+
Wp.ptg000001l	Wt.ptg000020l	Wt.ptg000020l_vs_Wp.ptg000001l: 1	6183575	30631049	258	575	78	1366425	35935153	227	1160	-
Wt.ptg000020l	Ba.h2tg000059l	Wt.ptg000020l_vs_Ba.h2tg000059l: 1	7988726	35524583	992	1153	27	699148	3168300	13	84	-

### Sheet: Figure S10B
contig1	contig2	blkID	startBp1	endBp1	startOrd1	endOrd1	nHits1	minBp2	maxBp2	minOrd2	maxOrd2	orientation
Wp.ptg000033l	Wt.ptg000024l	Wp.ptg000033l_vs_Wt.ptg000024l: 7	84944	166616	3	17	9	7068224	7142807	1272	1283	-
Wp.ptg000033l	Wt.ptg000024l	Wp.ptg000033l_vs_Wt.ptg000024l: 6	183715	377099	20	47	25	6861361	7061579	1237	1271	+
Wp.ptg000033l	Wt.ptg000024l	Wp.ptg000033l_vs_Wt.ptg000024l: 5	394291	976377	48	140	63	6057812	6687187	1097	1202	-
Wp.ptg000033l	Wt.ptg000024l	Wp.ptg000033l_vs_Wt.ptg000024l: 1	1017582	7226449	150	1258	787	2918	6010900	1	1089	-
Wp.ptg000033l	Di.ptg000005l	Di.ptg000005l_vs_Wp.ptg000033l: 1	934558	2378547	138	398	10	9601532	18618756	1233	1914	-
Wp.ptg000033l	Di.ptg000005l	Di.ptg000005l_vs_Wp.ptg000033l: 2	1695117	5033738	277	873	313	1178473	7019133	134	919	+
Wp.ptg000033l	Di.ptg000005l	Di.ptg000005l_vs_Wp.ptg000033l: 3	5045342	5187119	874	897	21	421530	736057	45	88	-
Wp.ptg000033l	Di.ptg000005l	Di.ptg000005l_vs_Wp.ptg000033l: 4	5196488	5396112	898	924	17	83731	401097	2	42	-
Wp.ptg000033l	Ba.h2tg000013l	Wp.ptg000033l_vs_Ba.h2tg000013l: 7	522276	698376	69	96	19	16220404	16341478	1152	1177	-
Wp.ptg000033l	Ba.h2tg000013l	Wp.ptg000033l_vs_Ba.h2tg000013l: 6	703792	876031	99	125	17	16088465	16216847	1128	1150	+
Wp.ptg000033l	Ba.h2tg000013l	Wp.ptg000033l_vs_Ba.h2tg000013l: 5	882955	4624426	126	803	423	13083740	16087173	550	1127	-
Wp.ptg000033l	Ba.h2tg000013l	Wp.ptg000033l_vs_Ba.h2tg000013l: 4	4627425	4870656	804	841	28	12875472	13082868	517	549	+
Wp.ptg000033l	Ba.h2tg000013l	Wp.ptg000033l_vs_Ba.h2tg000013l: 3	4872046	4951377	842	857	11	12798850	12870678	503	516	+
Wp.ptg000033l	Ba.h2tg000013l	Wp.ptg000033l_vs_Ba.h2tg000013l: 2	4955090	7040264	858	1227	221	10968727	12792225	178	502	-
Wp.ptg000033l	Ba.h2tg000013l	Wp.ptg000033l_vs_Ba.h2tg000013l: 1	7064129	7147682	1232	1245	10	10770321	10940288	155	173	+
Wt.ptg000024l	Di.ptg000005l	Di.ptg000005l_vs_Wt.ptg000024l: 1	1619159	1836792	310	342	25	83731	483533	2	52	+
Wt.ptg000024l	Di.ptg000005l	Di.ptg000005l_vs_Wt.ptg000024l: 2	1837726	1966797	343	367	22	496120	751510	54	89	+
Wt.ptg000024l	Di.ptg000005l	Di.ptg000005l_vs_Wt.ptg000024l: 3	1969373	5335554	368	970	340	1178473	7019133	134	919	-
Wt.ptg000024l	Ba.h2tg000013l	Ba.h2tg000013l_vs_Wt.ptg000024l: 1	7873	2048458	5	381	248	10984737	12792225	179	502	+
Wt.ptg000024l	Ba.h2tg000013l	Ba.h2tg000013l_vs_Wt.ptg000024l: 2	2052883	2132575	382	395	9	12798850	12870678	503	516	-
Wt.ptg000024l	Ba.h2tg000013l	Ba.h2tg000013l_vs_Wt.ptg000024l: 3	2134031	2379036	396	437	29	12875472	13082868	517	549	-
Wt.ptg000024l	Ba.h2tg000013l	Ba.h2tg000013l_vs_Wt.ptg000024l: 4	2381988	6193711	438	1120	453	13083740	16087173	550	1127	+
Wt.ptg000024l	Ba.h2tg000013l	Ba.h2tg000013l_vs_Wt.ptg000024l: 5	6200604	6381427	1122	1148	18	16088465	16216847	1128	1150	-
Wt.ptg000024l	Ba.h2tg000013l	Ba.h2tg000013l_vs_Wt.ptg000024l: 6	6386881	6557498	1150	1182	23	16220404	16341478	1152	1177	+
Wt.ptg000024l	Ba.h2tg000013l	Ba.h2tg000013l_vs_Wt.ptg000024l: 7	6550598	7072318	1181	1272	8	3372109	10799911	5	161	-
Ba.h2tg000013l	Di.ptg000005l	Di.ptg000005l_vs_Ba.h2tg000013l: 1	5619167	10240562	43	115	24	9712702	10920628	1246	1363	+
Ba.h2tg000013l	Di.ptg000005l	Di.ptg000005l_vs_Ba.h2tg000013l: 2	10275139	11475614	117	253	17	10964050	12233665	1372	1503	+
Ba.h2tg000013l	Di.ptg000005l	Di.ptg000005l_vs_Ba.h2tg000013l: 4	12421508	12730483	434	491	42	83731	751510	2	89	+
Ba.h2tg000013l	Di.ptg000005l	Di.ptg000005l_vs_Ba.h2tg000013l: 5	12732717	12792225	492	502	9	6893395	7019133	899	919	-
Ba.h2tg000013l	Di.ptg000005l	Di.ptg000005l_vs_Ba.h2tg000013l: 6	12798850	12870678	503	516	11	6703047	6869368	875	896	+
Ba.h2tg000013l	Di.ptg000005l	Di.ptg000005l_vs_Ba.h2tg000013l: 7	12875472	13082868	517	549	30	6187609	6678187	798	869	+
Ba.h2tg000013l	Di.ptg000005l	Di.ptg000005l_vs_Ba.h2tg000013l: 8	13083740	15656596	550	1042	269	1475449	6176095	166	796	-
Ba.h2tg000013l	Di.ptg000005l	Di.ptg000005l_vs_Ba.h2tg000013l: 9	15724032	16269503	1060	1160	9	8222594	19941642	1061	1976	-

### Sheet: Figure S10C
contig1	contig2	blkID	startBp1	endBp1	startOrd1	endOrd1	nHits1	minBp2	maxBp2	minOrd2	maxOrd2	orientation
Ba01A.h2tg000013l	Ba01A.h2tg000059l	Ba01A.h2tg000013l_vs_Ba01A.h2tg000059l: 2	8256736	11972645	75	343	5	3893966	4602138	114	184	+
Ba01A.h2tg000013l	Ba01A.h2tg000059l	Ba01A.h2tg000013l_vs_Ba01A.h2tg000059l: 1	12144281	14929570	379	894	8	106049	2989581	3	72	-

### Sheet: Figure S10D
contig1	contig2	blkID	startBp1	endBp1	startOrd1	endOrd1	nHits1	minBp2	maxBp2	minOrd2	maxOrd2	orientation
Wp.ptg000001l	Wp.ptg000033l	Wp.ptg000033l_vs_Wp.ptg000001l: 1	3340533	26670759	180	371	8	502447	2573796	67	427	+
Wp.ptg000001l	Wp.ptg000033l	Wp.ptg000033l_vs_Wp.ptg000001l: 4	27065648	30076215	397	531	5	4817133	6158709	834	1084	-
